# Oncogenic drivers dictate immune control of acute myeloid leukemia

**DOI:** 10.1101/2023.02.08.527448

**Authors:** Rebecca J. Austin, Jasmin Straube, Rohit Halder, Yashaswini Janardhanan, Claudia Bruedigam, Matthew Witkowski, Leanne Cooper, Amy Porter, Matthias Braun, Fernando Souza-Fonseca-Guimaraes, Simone A Minnie, Emily Cooper, Sebastien Jacquelin, Axia Song, Tobias Bald, Kyohei Nakamura, Geoffrey R. Hill, Iannis Aifantis, Steven W. Lane, Megan J. Bywater

**Affiliations:** Cancer Program, QIMR Berghofer Medical Research Institute, Brisbane, Australia, 4006; The University of Queensland, St Lucia, Brisbane, QLD, Australia, 4072; Department of Pathology, NYU School of Medicine, New York, NY 10016, USA; Laura & Isaac Perlmutter Cancer Center, NYU School of Medicine, New York, NY 10016, USA; Department of Pediatrics, University of Colorado Anschutz Medical Campus, Aurora, Colorado 80045, USA; Frazer Institute, The University of Queensland, Woolloongabba, QLD 4102, Australia; Mater Research, Translational Research Institute, The University of Queensland, Woolloongabba, QLD 4102, Australia; Institute of Experimental Oncology, University Hospital of Bonn, 53127 Bonn, Germany; Translational Science and Therapeutics Division, Fred Hutchinson Cancer Centre, Seattle Cancer Care Alliance. Seattle, WA; Cancer Care Services, Royal Brisbane and Women’s Hospital, Herston, Australia, 4029

**Keywords:** Acute myeloid leukemia, Immunoediting, Cancer, Oncogene, Immunotherapy

## Abstract

Acute myeloid leukemia (AML) is a genetically heterogeneous, aggressive hematological malignancy induced by distinct oncogenic driver mutations. The effect of specific AML oncogenes on immune activation or suppression has not been investigated. Here, we examine immune responses in genetically distinct models of AML and demonstrate that specific AML oncogenes dictate immunogenicity, the quality of immune response and immune escape through immunoediting. Specifically, expression of Nras^G12D^ alone is sufficient to drive a potent anti-leukemia response through increased MHC Class II expression that can be overcome with increased expression of Myc. These data have important implications for the design and implementation of personalized immunotherapies for patients with AML.

**Statement of Significance:** The endogenous immune response against acute myeloid leukemia (AML) is determined by leukemia-specific oncogenic driver mutations. Mutant Nras drives immunological selection of AML.
