## Supplementary Table 2 for "Oncogenic drivers dictate immune control of acute myeloid leukemia"

### Sheet: Figure 5D Gene sets
DUFVA_AML_CYTOLYTIC_NK_CTL	BYWATER_MYC_UP_4_TISSUES
GZMA	> Genes upregulated upon Myc expression in Lung, Liver Heart and Kidney
GNLY	1810032O08Rik
GZMH	2010204K13Rik
FGFBP2	2410002F23Rik
IL2RB	2410016O06Rik
GZMB	Aatf
PRF1	Adat1
CD8A	Adpgk
GZMK	Aen
CD247	Alkbh1
KLRB1	Ankrd6
KLRD1	Atic
LCK	Atm
CD3G	B3galt6
CD2	Bysl
TRAC	Ccdc137
TRBC2	Cd3eap
BCL11B	Cdca7
SAMD3	Cdca7l
ITK	Cinp
CD8B	Cirh1a
PVRIG	Cmtr2
CD3D	Ctps
RASGRP1	Ctu1
TBX21	D19Bwg1357e
IL7R	Dctd
TCF7	Ddx10
GZMM	Ddx21
EOMES	Ddx27
NELL2	Ddx51
TGFBR3	Dhrs13
MYBL1	Dhx33
SPOCK2	Dimt1
TRDC	Dis3
ETS1	Dkc1
UBASH3A	Dph2
ZAP70	Dph5
LTB	Dtwd1
RORA	Dus4l
GPR171	Dyrk3
CD160	Ebna1bp2
GATA3	Eef1e1
KLRF1	Elac2
ICOS	Eml4
PCED1B	Exosc1
JAKMIP1	Exosc6
CCR7	Fam185a
TC2N	Fam57a
FAIM3	Fam60a
LAIR2	Fbl
NCR3	Focad
THEMIS	Gar1
KLRC3	Gas5
FCRL3	Gemin4
LAT	Gemin5
SH2D1B	Gm17296
GIMAP7	Gnl3
TIGIT	Gpatch4
LBH	Grwd1
IL32	Gtf2ird2
FYN	Hddc2
CLIC3	Heatr1
EVL	Hgh1
PTGDR	Iars
S1PR1	Ica1
IFITM1	Impdh2
P2RY10	Kat2a
SKAP1	Kbtbd8
IL21R	Knop1
GIMAP4	Kti12
ARL4C	L3hypdh
PRKCH	Lins
GBP1	Lmnb2
PLEKHA1	Map2k3os
CCL5	Mars2
NKG7	Mdn1
IFNG	Mettl13
LOC643733	Mir17hg
ISG20	Morc2a
IL18RAP	Mphosph10
SYTL2	Mrto4
PYHIN1	Mthfd1l
OPTN	Mtrr
CD7	Nat10
SLFN5	Ncl
AMIGO2	Nifk
STAT4	Nip7
GBP5	Nkrf
CCDC109B	Nle1
NMT2	Noa1
IPCEF1	Noc3l
CCL4	Noc4l
RUNX3	Nol6
MGAT4A	Nol8
GPR18	Nol9
CYFIP2	Nolc1
NLRC3	Nop14
GIMAP1	Nop2
CLEC2D	Nop56
GPR65	Nsun2
CD226	Nufip1
ARAP2	Nup85
RRAS2	Pcgf6
LAG3	Pdcd11
PPP1R16B	Pdxp
LRRN3	Peo1
CX3CR1	Pold2
IKZF3	Poli
BTN3A3	Polr1b
SGPP1	Polr1e
SH2D2A	Polr3g
CRTAM	Polr3h
HCP5	Pomgnt2
GIMAP6	Ppan
CBLB	Ppat
CD48	Pprc1
IL18R1	Prmt3
TRAF3IP3	Ptrh2
LOC339988	Pus7
RARRES3	Pus7l
SP140	Pusl1
DENND2D	Pwp2
PPP2R2B	Qsox2
APOBEC3G	Qtrtd1
KLRG1	Rcc2
DOCK10	Rhebl1
C12orf75	Rnaseh1
ITGAL	Rnmt
SH2D1A	Rpp38
GVINP1	Rpusd2
TXK	Rrp12
C1QB	Rrp15
	Rrp1b
	Rrp8
	Rrp9
	Ruvbl1
	Ruvbl2
	Sdad1
	Sertad4
	Shc4
	Shq1
	Simc1
	Slc7a1
	Slc7a6
	Smyd5
	Snapc4
	Snhg1
	Snhg7
	Snord93
	Spata5
	Srm
	St6galnac4
	Surf6
	Tada2a
	Taf1d
	Taf4b
	Taf5l
	Tcea2
	Telo2
	Tex10
	Tfap4
	Thop1
	Thumpd3
	Trmt61a
	Trub1
	Tsen2
	Tsr1
	Ube2cbp
	Uck2
	Unc13a
	Urb1
	Urb2
	Usp31
	Usp36
	Utp14a
	Utp15
	Utp18
	Wdr12
	Wdr3
	Wdr36
	Wdr4
	Wdr43
	Wdr46
	Wdr74
	Wdr75
	Wdr77
	Xkr8
	Xrcc6bp1
	Ydjc
	Yrdc
	Zbed5
	Zc3h8
	Zfp202
	Zmynd19
	Znhit6
	Zpr1
